# Rapid plastid isolation reveals the chloroplast proteome and structures of the chlororibosome large subunit and RuBisCO in *Marchantia polymorpha*

**DOI:** 10.64898/2026.07.14.738477

**Authors:** Parth K. Raval, Cristopher Mitchell, Maria Lozano-Quiles, Sarah O’Keefe, Tuula A. Nyman, Brendan Battersby, Sarah J. Butcher, Sven B. Gould

## Abstract

Plastids house the biology of eukaryotic photosynthesis. While 1000s of plastid genomes have been sequenced, the availability of less than ten proteomes and only two species with full 70S plastid ribosomal structures limit our understanding of plant evolution. We optimized a protocol for the rapid isolation of *Marchantia polymorpha* plastids that provides a highly enriched and intact organelle fraction from gradient volumes as little as 2 mL. The approach was successfully applied to six other species. Focusing on *M. polymorpha*, we determined the proteome of the plastid fraction, identifying 1337 nuclear-encoded proteins with a high confidence, where 83% belong to orthologs shared with angiosperms. We further isolated protein complexes by RNA affinity purification using poly-lysine and provide the high-resolution structures of the 50S subunit of the chloroplast ribosome and RuBisCO using cryogenic EM and image reconstruction to 2.23 and 2.12 Å resolution, respectively. For plastids, our data show that the genome reduction event experienced by the bryophyte common ancestor has had little impact on the organelle’s complexity and they underscore a high level of structural conservation of key components. Our data provide novel resources to explore the functional evolution of plastid proteomes and major macromolecular complexes of cyanobacterial origin.
