## Supplementary material for "Rapid plastid isolation reveals the chloroplast proteome and structures of the chlororibosome large subunit and RuBisCO in *Marchantia polymorpha*": Table S5

Spinach	Marchantia	% identity	length	mismatch	gapopen	qstart	qend	sstart	send	evalue	bitscore	qlen	slen
RPL2_spi	RPL2_mpo	66.8	274	75	3	2	270	1	263	3.01E-126	350	272	265
RPL3_spi	RPL3_mpo	68.9	219	68	0	86	304	2	220	5.48E-115	321	305	220
RPL4_spi	RPL4_mpo	58.6	210	87	0	53	262	2	211	4.11E-90	257	293	211
RPL6_spi	RPL6_mpo	72.3	177	49	0	39	215	1	177	2.41E-94	264	220	178
RPL14_spi	RPL14_mpo	75.4	122	29	1	1	121	1	122	1.41E-69	195	121	122
RPL15_spi	RPL15_mpo	72	182	51	0	79	260	4	185	1.81E-89	254	271	185
RPL16_spi	RPL16_mpo	84.8	132	20	0	1	132	1	132	1.77E-83	231	135	135
RPL17_spi	RPL17_mpo	79.3	116	24	0	11	126	1	116	7.87E-67	188	126	116
RPL18_spi	RPL18_mpo	64.7	119	42	0	48	166	4	122	2.86E-55	160	166	122
RPL19_spi	RPL19_mpo	61.8	110	42	0	122	231	9	118	9.75E-47	141	233	119
RPL20_spi	RPL20_mpo	60	115	44	1	2	116	1	113	5.38E-42	125	128	115
RPL22_spi	RPL22_mpo	63.3	98	36	0	39	136	10	107	3.33E-40	123	199	112
RPL24_spi	RPL24_mpo	63.7	135	48	1	48	182	2	135	2.23E-61	177	191	135
RPL27_spi	RPL27_mpo	72.4	105	28	1	64	167	1	105	9.29E-51	150	194	109
RPL28_spi	RPL28_mpo	68.5	73	23	0	73	145	2	74	2.84E-32	100	148	79
RPL29_spi	RPL29_mpo	48.4	93	48	0	60	152	2	94	1.38E-30	97.4	168	95
RPL33_spi	RPL33_mpo	62.9	62	22	1	5	66	1	61	3.39E-26	81.3	66	61
RPL34_spi	RPL34_mpo	70.7	58	17	0	93	150	1	58	5.55E-21	71.2	152	58
RPL35_spi	RPL35_mpo	77.6	67	15	0	91	157	1	67	1.26E-31	99	159	69
RPL36_spi	RPL36_mpo	86.5	37	5	0	1	37	1	37	3.67E-21	66.6	37	37
PSRP6_spi	PSRP6_mpo	58.1	43	17	1	48	89	1	43	2.73E-12	47.8	116	56
RPL9_spi	RPL9_mpo	58.7	46	19	0	43	88	2	47	1.43E-15	58.2	196	50
RPL5_spi	RPL5_mpo	65.9	179	56	1	16	194	3	176	5.59E-86	243	220	178
RPL32_spi	RPL32_mpo	67.4	46	15	0	2	47	1	46	8.40E-16	54.3	57	49
RPL13_spi	RPL13_mpo	69	171	53	0	76	246	5	175	1.47E-91	258	250	179
